# Gonad transcriptome of golden mussel *Limnoperna fortunei* reveals potential sex differentiation genes

**DOI:** 10.1101/818757

**Authors:** Luana Ferreira Afonso, Juliana Alves Americo, Giordano Bruno Soares-Souza, André Luiz Quintanilha Torres, Inês Julia Ribas Wajsenzon, Mauro de Freitas Rebelo

**Affiliations:** Biophysics Institute Carlos Chagas Filho, Federal University of Rio de Janeiro, RJ, Brazil; Bio Bureau Biotechnology, Rio de Janeiro, RJ, Brazil; SENAI Innovation Institute for Biosynthetics, National Service for Industrial Training, Center of the Chemical and Textile Industry (SENAI CETIQT), Rio de Janeiro, RJ, Brazil

## Abstract

The golden mussel *Limnoperna fortunei* is an Asian invasive bivalve that threats aquatic biodiversity and causes economic damage, especially to the hydroelectric sector in South America. Traditional control methods have been inefficient to stop the advance of the invasive mollusk, which currently is found in 40% of Brazilian hydroelectric power plants. In order to develop an effective strategy to stop golden mussel infestations, we need to better understand its reproductive and sexual mechanisms. In this study, we sequenced total RNA samples from male and female golden mussel gonads in the spawning stage. A transcriptome was assembled resulting in 200,185 contigs with 2,250 bp N50 and 99.3% completeness. Differential expression analysis identified 3,906 differentially expressed transcripts between the sexes. We searched for genes related to the sex determination/differentiation pathways in bivalves and model species and investigated their expression profiles in the transcriptome of the golden mussel gonads. From a total of 187 genes identified in the literature, 131 potential homologs were found in the *L. fortunei* transcriptome, of which 15 were overexpressed in males and four in females. To this group belong gene families relevant to sexual development in various organisms, from mammals to invertebrates, such as Dmrt (doublesex and mab3-related-transcription factor), Sox (SRY-related HMG-box) and Fox (forkhead box).
