## Supplementary material for "Gonad transcriptome of golden mussel *Limnoperna fortunei* reveals potential sex differentiation genes": Table S1. Species and accession numbers of reference sequences

### Sheet: Table S1
Figure	Organism	Protein name	Genebank accession number
Figure 2	Homo sapiens	Sox30	O94993
	Homo sapiens	Sox30 (isoform b)	NP_008948.1
	Mus musculus	Sox30	Q8CGW4
	Gallus gallus	Sox30	XP_414564.1
	Homo sapiens	SRY	Q05066
	Mus musculus	SRY	Q05738
	Crassostrea gigas	SRY	XP_011448074
	Drosophila melanogaster	Sox100B	AAF57112.2
	Homo sapiens	Sox8	P57073
	Homo sapiens	Sox9	CAA86598.1
	Xenopus laevis	Sox9B	Q6DFF5
	Crassostrea gigas	Sox8	EKC31659.1
	Pinctada fucata	Sox9	AGI96396.1
Figure 3	Homo sapiens	FOXL2	P58012
	Mus musculus	FOXL2	O88470
	Danio rerio	FOXL2	Q1JPV2
	Crassostrea gigas	FOXL2	C0LTS1
	Azumapecten farreri	FOXL2	I1TJU6
	Pinctada fucata	FOXL2	A0A4D6BNF1
Figure 4	Caenorhabditis elegans	mab-3	O18214
	Crassostrea gigas	DMI	A7UD85
	Mus musculus	Dmrt1	Q9QZ59
Figure 5	Crassostrea gigas	DmrtA2	K1RAP5
	Pinctada fucata	Dmrt4	A0A0A7DQH7
	Xenopus laevis	Dmrt4	Q5QEI9
	Danio rerio	DmrtA2	Q5UU75
	Mus musculus	DmrtA2	A2A9A2
	Homo sapiens	Dmrt1	Q9Y5R6
	Homo sapiens	Dmrt2	Q9Y5R5
	Caenorhabditis elegans	mab-3	O18214
	Mus musculus	Dmrt1	Q9QZ59
	Drosophila melanogaster	Dsx	P23023-2
	Drosophila melanogaster	Dsx	P23023
	Homo sapiens	Dmrt3	Q9NQL9
	Mus musculus	Dmrt3	Q80WT2
	Danio rerio	Dmrt3a	P83758
	Mus musculus	Dmrt2	Q8BG36
	Pinctada imbricata	PiDmrt2	ADD97887.1
	Danio rerio	DrDmrt1	Q71MM5
	Danio rerio	Dmrt2a	Q9W7K3
Figure S2	Homo sapiens	Sox8	P57073
	Homo sapiens	Sox9	CAA86598.1
	Xenopus laevis	Sox9B	Q6DFF5
	Drosophila melanogaster	Sox100B	AAF57112.2
	Crassostrea gigas	Sox8	EKC31659.1
	Pinctada fucata	Sox9	AGI96396.1
