## Supplementary material for "Gonad transcriptome of golden mussel *Limnoperna fortunei* reveals potential sex differentiation genes": Table S3. Potential sex differentiation transcripts in Limnoperna fortunei

### Sheet: Table S3
L. fortunei transcript ID	Description	logFC	FDR
N/A	11b-hydroxylase	N/A	N/A
DNt_673625_c0_g1_i1	Beta-1,3-galactosyltransferase brn	N/A	N/A
N/A	3-oxo-5-alpha-steroid 4-dehydrogenase 2 (5a-reductase 2)	N/A	N/A
DNt_305998_c0_g1_i1	Beta-1,4-galactosyltransferase 1	N/A	N/A
N/A	Androgen receptor	N/A	N/A
N/A	Anti-Müllerian Hormone	N/A	N/A
N/A	Anti-Müllerian Hormone receptor 2	N/A	N/A
DNt_1097237_c0_g1_i1	cAMP-specific 3', 5'-cyclic phosphodiesterase, isoforms N/G	N/A	N/A
N/A	Aromatase	N/A	N/A
DNt_340263_c0_g1_i1	Desert hedgehog	N/A	N/A
DNt_770437_c0_g1_i1	Dual specificity testis-specific protein kinase 2	N/A	N/A
DNt_1368531_c0_g1_i1	Empty-spiracles homeobox gene 2	N/A	N/A
GGs_162949_c0_g1_i1	Epidermal growth factor receptor	N/A	N/A
DNt_453713_c0_g1_i1	Fringe glycosyltransferase	N/A	N/A
N/A	Chromobox homolog 2	N/A	N/A
GGs_86248_c0_g1_i1	Histone-lysine N-methyltransferase PRDM9	N/A	N/A
N/A	Darkener of apricot	N/A	N/A
GGt_750264_c0_g1_i1	Homeobox protein Nkx-2.1	N/A	N/A
GGs_247108_c0_g1_i1	Mitogen-activated protein kinase kinase kinase 3	N/A	N/A
N/A	Doublesex	N/A	N/A
N/A	Doublesex and mab-3 related transcription factor 1	N/A	N/A
DNt_90869_c0_g1_i1	Platelet-derived growth factors beta	N/A	N/A
N/A	Doublesex-related protein Dmrt6	N/A	N/A
DNt_1319303_c0_g1_i1	Platelet-derived growth factors α	N/A	N/A
DNt_576606_c0_g1_i1	Pre-B-cell leukemia transcription factor 1	N/A	N/A
DNt_854991_c0_g1_i1	Probable E3 ubiquitin-protein ligase HERC4	N/A	N/A
GGt_127971_c0_g1_i1	Prostaglandin D synthase	N/A	N/A
GGs_251650_c0_g1_i1	Protein kinase C-binding protein NELL2	N/A	N/A
DNt_1563335_c0_g1_i1	Protein neuralized	N/A	N/A
DNt_520196_c0_g1_i1	Protein ovo	N/A	N/A
N/A	Eucaryotic translation initiation factor 2B, subunit 5 epsilon	N/A	N/A
N/A	Fibroblast growth factor 9	N/A	N/A
DNt_1011024_c0_g1_i1	RAC serine/threonine-protein kinase	N/A	N/A
DNt_1296238_c0_g1_i1	Runt	N/A	N/A
GGt_391814_c0_g1_i1	Sex determining region-y	N/A	N/A
GGs_176843_c0_g1_i1	Sex-determining protein fem-1A	N/A	N/A
N/A	Fruitless	N/A	N/A
GGs_224612_c0_g1_i1	Signal transducer and activator of transcription 5B	N/A	N/A
DNt_710959_c0_g1_i1	Smoothened homolog	N/A	N/A
DNt_1099226_c0_g1_i1	Solute carrier organic anion transporter family member 4C1	N/A	N/A
N/A	Gonadal soma derived growth factor on the Y chromosome	N/A	N/A
DNt_230676_c0_g1_i1	Steroid 17-alpha-hydroxylase/17,20 lyase	N/A	N/A
N/A	Hedgehog acyl-transferase	N/A	N/A
GGs_128470_c0_g1_i1	Transcription factor SOX-5	N/A	N/A
GGt_702087_c0_g1_i1	Transcription factor SOX-B2	N/A	N/A
DNt_1281035_c0_g1_i1	Transformer-2 sex-determining protein alpha	N/A	N/A
DNt_1013695_c0_g1_i1	Transformer-2 sex-determining protein beta	N/A	N/A
DNt_666775_c0_g1_i1	Tudor domain-containing protein 1	N/A	N/A
DNt_448057_c0_g1_i1	Tyrosine-protein phosphatase Lar	N/A	N/A
GGs_182945_c0_g1_i1	Wnt Family Member 4	N/A	N/A
DNt_48835_c0_g1_i1	Arginine kinase-like	N/A	N/A
DNt_936716_c0_g1_i1	WD repeat-containing protein 5-like	N/A	N/A
N/A	Male Specific Lethal 2 Homolog	N/A	N/A
N/A	Male Specific Lethal 3 Homolog	N/A	N/A
GGs_305924_c0_g1_i1	Pyroglutamylated RFamide peptide receptor	N/A	N/A
DNt_1336984_c0_g1_i1	DNA topoisomerase 2-beta	N/A	N/A
DNt_745155_c0_g1_i1	choline transporter-like protein 1	N/A	N/A
DNt_1011304_c0_g1_i1	FUT2	N/A	N/A
DNt_825537_c0_g1_i1	Transposon Tf2-9 polyprotein	N/A	N/A
GGt_6423_c0_g1_i1	polypeptide N-acetylgalactosaminyltransferase 1-like	N/A	N/A
DNt_1026785_c0_g1_i1	A disintegrin and metalloproteinase with thrombospondin motifs	N/A	N/A
DNt_551501_c0_g1_i1	collagen alpha-2(I) chain	N/A	N/A
N/A	NATCH, LRR and PYD domains-containing protein 14	N/A	N/A
GGt_738537_c0_g1_i1	Forkhead Box L2	8.1562	5.13125e-15
DNt_1026154_c0_g1_i1	GATA-type zinc finger protein 1	6.99681	0.0190627
GGt_617354_c0_g1_i1	Probable ATP-dependent RNA helicase DDX4	6.77454	0.0201143
DNt_453118_c0_g1_i1	Vitellogenin	6.45767	4.12589e-18
N/A	Nuclear receptor subfamily 5, group A,member 1	N/A	N/A
DNt_796766_c0_g1_i1	Forkhead box protein E4-like	6.17923	1.64446e-11
DNt_1385095_c0_g1_i1	Glutathione peroxidase 2	3.41516	6.70365e-06
GGs_1944_c0_g1_i1	Lysine-specific demethylase 3A	2.30504	0.00238325
GGs_116109_c0_g1_i1	Transcription factor SOX-2	1.81711	0.0609119
DNt_754698_c0_g1_i1	Spermatogenesis- and oogenesis-specific basic helix-loop-helix-containing protein 2	1.75503	0.0070175
GGt_526824_c0_g1_i1	Apoptosis regulator BAX	1.52466	0.00934599
DNt_538829_c0_g1_i1	Ecdysone-induced protein 75B, isoform B (C/D)	1.5001	0.167894
DNt_499281_c0_g1_i1	WD repeat-containing protein on Y chromosome-like	1.36389	0.203907
DNt_1095200_c0_g1_i1	3-oxo-5-alpha-steroid 4-dehydrogenase 1 (5a-reductase 1)	1.27801	0.249682
N/A	Protein groucho	N/A	N/A
DNt_744321_c0_g1_i1	β–catenin	1.23815	0.0242137
DNt_1042360_c0_g1_i1	Follistatin	1.18331	0.205598
GGs_155257_c0_g1_i1	Ubiquitin conjugating enzyme E2-17 kDa	1.14695	0.0529082
DNt_987279_c0_g1_i1	Neurogenic locus Notch protein	1.09233	0.0407919
GGt_695362_c0_g1_i1	Beta-1,4-mannosyltransferase egh	1.04537	0.29644
N/A	Proto-oncogene serine/threonine-protein kinase mos	N/A	N/A
GGt_301028_c0_g1_i1	Translin-associated protein X	0.839775	0.215427
N/A	R-Spondin 1	N/A	N/A
DNt_1045040_c0_g1_i1	Sex-determining protein fem-1B	0.724107	0.551496
DNt_990197_c0_g1_i1	Zinc finger MYND domain-containing protein 15	0.5778	0.472624
N/A	Secreted frizzled-related protein 2	N/A	N/A
GGt_722534_c0_g1_i1	Insulin-like growth factor 1 receptor	0.559762	0.559923
DNt_914706_c0_g1_i1	Estrogen receptor a	0.55659	0.557296
N/A	Sex and dosage compensation	N/A	N/A
DNt_1046061_c0_g1_i1	Virilizer	0.514545	0.436616
DNt_865863_c0_g1_i1	E3 ubiquitin-protein ligase SIAH1	0.427371	0.629915
DNt_1439596_c0_g1_i1	Transcription factor SOX-4	0.384571	0.819102
DNt_888451_c0_g1_i1	Splicing factor 1	0.375407	0.668071
N/A	Sex-determining transformer protein 1	N/A	N/A
N/A	Sex-lethal	N/A	N/A
DNt_935732_c0_g1_i1	Elongation factor 2	0.366579	0.618892
N/A	Sisterless	N/A	N/A
DNt_986262_c0_g1_i1	Nanos homolog 3	0.325075	0.858583
DNt_711644_c0_g1_i1	Formin-2	0.323354	0.788092
DNt_679175_c0_g1_i1	Nucleolysin TIAR	0.307625	0.712764
DNt_983802_c0_g1_i1	Nuclear receptor subfamily 0 group B member 1	0.287142	0.872156
DNt_1094610_c0_g1_i1	Protein slit	0.233292	0.850415
DNt_1374802_c0_g1_i1	Transcription factor 21	0.231926	0.885904
GGt_506042_c0_g1_i1	Secreted frizzled-related protein 5	0.217511	0.861467
DNt_935387_c0_g1_i1	Large proline-rich protein BAG6	0.175626	0.931311
DNt_733970_c0_g1_i1	Heat shock factor protein- like	0.115894	0.933611
N/A	Sry-box 10	N/A	N/A
N/A	Sry-box 3	N/A	N/A
GGt_477617_c0_g1_i1	Sry (sex determining region-y)-box 9	0.10997	0.957724
DNt_431877_c0_g1_i1	Gametogenetin-binding protein 2	0.0881469	0.939478
N/A	Steroid 5 alpha-reductase 3	N/A	N/A
N/A	steroidogenic factor 1	N/A	N/A
DNt_1062701_c0_g1_i1	Sex-determining protein fem-1C	0.0209185	0.991273
DNt_663973_c0_g1_i1	Growth arrest and DNA damage-inducible protein γ	-0.0426475	0.973444
DNt_111587_c0_g1_i1	GATA-binding factor 2	-0.0484138	0.979733
DNt_531571_c0_g1_i1	WD repeat and HMG-box DNA-binding protein 1	-0.127863	0.912044
N/A	Transcription factor SOX-11	N/A	N/A
GGs_68843_c0_g1_i1	Six homeobox 1	-0.136054	0.939135
DNt_846657_c0_g1_i1	Pre-mRNA-splicing regulator WTAP	-0.171893	0.865263
DNt_473525_c0_g1_i1	Wilms' Tumor	-0.208248	0.851565
DNt_525945_c0_g1_i1	biorientation of chromosomes in cell division protein 1	-0.211868	0.810001
N/A	Transcription factor SOX-6	N/A	N/A
DNt_894471_c0_g1_i1	5'-3' exoribonuclease 2	-0.236928	0.79965
DNt_1517081_c0_g1_i1	Six homeobox 4	-0.33202	0.881872
DNt_585560_c0_g1_i1	Mediator of RNA polymerase II transcription subunit 13	-0.336273	0.660791
DNt_772026_c0_g1_i1	Mitogen-activated protein kinase kinase kinase 4	-0.507277	0.452441
GGs_158065_c0_g1_i1	Membrane progestin receptor gamma-B	-0.519475	0.529369
GGt_505579_c0_g1_i1	Death effector domain-containing protein	-0.585634	0.533887
DNt_991779_c0_g1_i1	Protein pelota	-0.590977	0.635256
DNt_422262_c0_g1_i1	Nfx1-type zinc finger-containing 1	-0.699397	0.789926
DNt_908231_c0_g1_i1	Germ cell-less protein-like 1	-0.752173	0.446683
DNt_592939_c0_g1_i1	Serine-protein kinase ATM	-1.03084	0.0969955
GGs_22755_c0_g1_i1	Doublesex and mab-3 related transcription factor A2	-1.10728	0.557698
DNt_772228_c0_g1_i1	Vacuolar protein sorting-associated protein 54	-1.38062	0.0704526
N/A	X0 lethal	N/A	N/A
DNt_458033_c0_g1_i1	cAMP-dependant protein kinase catalytic subunit	-1.57322	0.0497507
N/A	Zinc finger protein 39	N/A	N/A
N/A	Zinc finger protein member 2	N/A	N/A
N/A	Zinc finger protein, FOG family member 2	N/A	N/A
N/A	α-thalassemia/mental retardation syndrome X-linked	N/A	N/A
DNt_857168_c0_g1_i1	LIM homeobox gene 9	-1.57857	0.220362
N/A	leucine-rich repeat-containing protein 74B-like	N/A	N/A
DNt_772456_c0_g1_i1	Protein boule-like	-1.6161	0.00661435
DNt_376697_c0_g1_i1	Chromobox homolog 8	-1.83421	0.0283751
DNt_800977_c0_g1_i1	Nuclear receptor subfamily 2 group C member 2	-1.97318	0.0577194
DNt_924501_c0_g1_i1	forkhead box protein M1	-2.12059	0.0240703
GGs_296365_c0_g1_i1	Tumor protein p53-inducible nuclear protein 1	-2.31251	0.0277805
GGs_196998_c0_g1_i1	ATP-dependent Clp protease ATP-binding subunit clpX-like	-2.61629	0.00142542
DNt_1013191_c0_g1_i1	Meiotic recombination protein SPO11	-2.7673	0.000349498
N/A	testis-specific serine/threonine-protein kinase 3-like isoform X2	N/A	N/A
DNt_620260_c0_g1_i1	Membrane progestin receptor beta	-3.14211	0.0198058
DNt_844496_c0_g1_i1	Probable ATP-dependent DNA helicase HFM1	-3.28125	1.48418e-07
DNt_397788_c0_g1_i1	Putative helicase Mov10l1	N/A	N/A
DNt_604633_c0_g1_i1	Transcription factor E2F8	-3.63162	8.79185e-12
GGt_251190_c0_g1_i1	Sry-box 8	-3.89769	0.0685905
DNt_691725_c0_g1_i1	Sry (sex determining region-y)-box 30	-4.25569	0.0423647
DNt_499895_c0_g1_i1	Meiotic recombination protein REC8	-4.31581	1.1899e-05
N/A	translation initiation factor IF-2-like isoform X5	N/A	N/A
N/A	Ras guanine nucleotide exchange factor Y	N/A	N/A
N/A	basic helix-loop-helix and HMG box domain- containing protein 1	N/A	N/A
N/A	T-box transcription factor TBX4	N/A	N/A
N/A	testis-expressed sequence 12 protein	N/A	N/A
DNt_566665_c0_g1_i1	Male Specific Lethal 1 Homolog	-4.65298	0.0122327
N/A	actin 5C, isoform B	N/A	N/A
N/A	protein B4	N/A	N/A
DNt_794161_c0_g1_i1	Thioredoxin domain-containing protein 3 homologue	-4.92085	0.0179052
DNt_1049042_c0_g1_i1	Synaptonemal complex protein 3	-5.48858	1.13867e-13
GGt_42618_c0_g1_i1	Transcription factor RFX4	-5.81374	7.38774e-09
DNt_525171_c0_g1_i1	Transcription factor SOX-15	-6.02618	0.00133683
GGt_299830_c0_g1_i1	Male abnormal 3	-6.12615	0.000140904
GGs_289754_c0_g1_i1	Lysine-specific demethylase 2B	-7.59123	0.0103159
N/A	hypothetical protein CGI_10014399	N/A	N/A
N/A	Cytochrome P450 1A4-like	N/A	N/A
N/A	uncharacterized transcriptional regulatory protein TBS1-like	N/A	N/A
DNt_688365_c0_g1_i1	E3 ubiquitin-protein ligase MARCH3-like	-8.19781	3.71265e-05
N/A	polypeptide N-acetylgalactosaminyltransferase 4	N/A	N/A
N/A	forkhead box protein A2-A-like	N/A	N/A
GGt_312879_c0_g1_i1	Sperm-specific H1/protamine-like protein type 1	-8.54397	9.29114e-09
N/A	transcription factor AP-2-beta-like	N/A	N/A
GGs_241537_c0_g1_i1	cAMP and cAMP-inhibited cGMP 3',5'-cyclic phosphodiesterase 10A	-8.65162	1.18624e-22
N/A	glycoprotein 3-alpha-L- fucosyltransferase A	N/A	N/A
DNt_464927_c0_g1_i1	Stabilizer of axonemal microtubules 1	-9.52973	1.61987e-54
N/A	uncharacterized protein LOC105336037	N/A	N/A
GGt_360923_c0_g1_i1	Testis-specific serine/threonine-protein kinase 1	-9.79906	1.71158e-41
